# Diploid donor-specific assembly enhances somatic structural variant detection in cancer genomes

**DOI:** 10.1101/2025.10.28.685155

**Authors:** Yuwei Zhang, Han Qu, Qian Qin, Heng Li, Peter J. Park

**Affiliations:** Department of Biomedical Informatics, Harvard Medical School, Boston, MA 02115, United States; Department of Data Science, Dana-Farber Cancer Institute, Boston, MA 02215, United States; Division of Rheumatology, Inflammation, and Immunity, Brigham and Women’s Hospital, Boston, MA 02467, United States; Broad Institute of MIT and Harvard, Cambridge, MA 02142, United States

**Keywords:** Human Reference Genome, Somatic Alterations, Long-read Sequencing, Genome Assembly, Satellite Repeats

## Abstract

Somatic structural variants (SVs) play a crucial role in tumor development and evolution, yet their identification remains challenging, partly due to limitations in current reference genomes. We present a systematic evaluation of diploid donor-specific assemblies (DSAs)—generated based on hybrid long-read sequencing data—as the reference genome for detecting somatic SVs. We analyzed six tumor-normal cell line pairs, using the EchoSV tool we developed to consolidate haplotype-based SVs into a single DSA-based set and to compare SVs across reference genomes. Across Illumina, PacBio HiFi, and Oxford Nanopore Technology (ONT) data, DSA-based analysis improved read-mapping quality, identified over 20% additional SVs compared to GRCh38 and CHM13, and reduced germline artifacts. Most DSA-specific SVs were isolated deletions or insertions in repetitive elements, especially in satellite regions. By tracking sequence-context differences, we identified scenarios in which DSAs enabled detection of SVs missed on GRCh38/CHM13, and confirmed their functional impact with RNA-seq. These results highlight the value of integrating diploid DSAs into somatic SV analysis.
