## Supplementary Tables for "Diploid donor-specific assembly enhances somatic structural variant detection in cancer genomes"

### Sheet: S1. Assembly summary
Supplementary Table S1. Detailed assembly statistics for eight DSAs and GRCh38, CHM13.
hifiasm(0.20.0-r639)	colo829_50k_male		h1437_30k_male		h2009_10k_female		hcc1937_10k_female		hcc1954_10k_female		hg008-N_P_10k_female		hcc1395_10k		hg008-N-D
	hapY	hapX	hapX	hapY	hap1	hap2	hap1	hap2	hap1	hap2	hap1	hap2	hap1	hap2	hap1	hap2
Total length (G)	2.95365	3.05273	3.05298	2.90495	3.02188	3.04513	2.97096	2.97366	3.02965	3.02496	3.02086	3.02437	3.01759	2.78146	3.02547	3.02377
# of contigs + scaffolds	108	126	135	220	161	124	119	103	152	118	178	141	271	232	169	152
# of contigs	90	117	130	202	146	110	105	86	136	99	157	113	242	181	135	127
# of scaffolds	18	9	5	18	15	14	14	17	16	19	21	28	29	51	34	25
# of T2T contigs	9	3	9	2	3	4	7	6	3	3	3	0	0	0	0	3
Chrs	chr1,3,5,6,8,9,11,12,19	chr2,5,12	chr2,4,5,6,8,10,12,13,19	chr5,19	chr11,12,19	chr8,10,11,12	chr3,8,11,12,17,19,20	chr3,4,5,10,18,19	chr11,12,18	chr8,10,22	chr6,8,12	0	0	0	0	chr8,11,12
# of T2T scaffolds	2	7	0	7	1	1	2	3	2	2	0	1	0	0	3	1
Chrs	chr16,20	chr1,3,7,8,11,16,17	0	chr2,4,6,8,10,12,13	chr2	chr19	chr4,16	chr8,16,20	chr8,20	chr2,20	0	chr6	0	0	chr8,11,12	chr3
# of T2T contigs (+scaffolds)	12 (21)		11 (18)		7 (9)		13 (18)		6 (10)		3 (4)		0		3 (7)
Scaffold N50(Mb)	147.622	134.515	113.274	108.099	103.772	103.538	111.981	111.123	127.679	127.37	101.411	92.2393	35.3039	37.1727	92.4235	87.1086
Scaffold N90 (Mb)	62.2425	45.0382	45.3434	42.2395	44.1953	41.3466	49.6703	53.5679	45.1215	46.31	40.1618	36.243	8.14297	8.58865	14.2931	19.0283
Contig N50(Mb)	147.622	98.1914	113.274	97.2009	93.1549	92.3292	102.66	99.2177	110.835	89.9356	89.5912	72.2502	27.5798	22.4589	111.214	124.023
Contig N90 (Mb)	41.3186	27.7255	40.087	29.2899	37.2282	25.3221	45.4437	45.5754	28.021	32.0995	24.8741	15.2465	6.42812	5.49781	28.3273	28.3187
QV (yak)	50.64	50.694	54.387	50.803	55.314	55.559	55.364	54.897	54.109	54.613	56.188	57.786
QV (Merqury)	58.5049	59.616	62.1656	59.7687	63.623	63.7077	62.7011	62.3029	60.9914	62.5137	62.0173	61.8835
Complete and single-copy_R	0.981567	0.9311	0.9909	0.985849	0.9913	0.981	0.9781	0.9816	0.9911	0.9914	0.9861	0.9875
Duplicated_R	0.0069	0.0075	0.0075	0.0109	0.007	0.0097	0.0066	0.0078	0.0069	0.0067	0.0078	0.0068
Fragmented_R	0.0011	0.0017	0.0007	0.0011	0.0007	0.0009	0.0009	0.0009	0.0009	0.0007	0.0008	0.001
Missing_R	0.0104499	0.0597	0.0009	0.00217707	0.0009	0.0085	0.0144	0.0096	0.0011	0.0012	0.0053	0.0046

### Sheet: S2. Data summary
Supplementary Table S2. Data and coverage summary
Donor	Cancer	Age	Sex	Platform	Tumor coverage (x)	matched normal coverage (x)
COLO829	Melanoma	45	M	HiFi	67.36	69.6
				ONT	122.36	141.22
				Illumina	44.01	132.36
HCC1954	Breast Ductal Carcinoma	61	F	HiFi	67.28	66.87
				ONT	86.56	35.8
				Illumina	132.42	83.17
HCC1937	Breast Invasive Ductal Carcinoma	23	F	HiFi	63.73	59.56
				ONT	121.72	26.98
				Illumina	241.5	74.62
H1437	Lung (NSCLC)	60	M	HiFi	68.66	75.32
				ONT	83.04	51.6
				Illumina	195.06	69.61
H2009	Lung (NSCLC)	68	F	HiFi	69.36	72.45
				ONT	112.29	31.59
				Illumina	214.55	59.13
HCC1395	Breast Invasive Ductal Carcinoma	43	F	HiFi	62.47	43.91
				ONT	84.21	30.79
				Illumina	624.487	607.487
HG008	Pancreatic ductal adenocarcinoma (PDAC)	61	F	HiFi	161.45	38 (NP); 73 (ND)
				ONT	87.67	43 (NP); 99 (ND)
				Illumina	251.89	255 (ND)
Publicly available data references
Severus: PRJNA1086849	https://www.nature.com/articles/s41587-025-02618-8
Pacific Biosciences	https://www.pacb.com/connect/datasets/
GIAB: HG008	https://www.biorxiv.org/content/10.1101/2024.09.18.613544v3
SRP162370	https://www.nature.com/articles/s41597-021-01077-5#Abs1

### Sheet: S3. High-confidence SVs
Supplementary Table S3. High-confidence SV counts by type and proportion within the union of 15 call sets.
Sample	Reference	High-confidence SV count	DEL	INS	DUP	INV	TRA	High-confidence SV proportion (%)		SV count in Ensemble set (Keskus et al. 2025)
COLO829	GRCh38	72	32	7	12	9	12	2.34		66
COLO829	CHM13	74	34	5	14	9	12	1.19
COLO829	Hap1	95	51	8	12	11	13	4.3
COLO829	Hap2	98	58	8	13	8	11	2.55
H1437	GRCh38	273	113	25	57	50	28	4.18		221
H1437	CHM13	299	135	24	61	54	25	3.7
H1437	Hap1	464	240	64	65	54	41	6.66
H1437	Hap2	459	242	61	67	50	39	6.09
H2009	GRCh38	1056	255	595	47	76	83	9.22		925
H2009	CHM13	1155	318	619	48	76	94	8.78
H2009	Hap1	1428	497	672	62	81	116	12.05
H2009	Hap2	1456	529	674	58	83	112	11.38
HCC1937	GRCh38	795	383	113	115	79	105	6.39		703
HCC1937	CHM13	817	406	112	116	76	107	5.79
HCC1937	Hap1	941	492	156	113	69	111	7.59
HCC1937	Hap2	833	424	114	104	68	123	5.87
HCC1954	GRCh38	1206	297	30	186	351	342	20.26		1106
HCC1954	CHM13	1238	314	32	189	356	347	15.71
HCC1954	Hap1	1356	371	59	193	335	398	22.78
HCC1954	Hap2	1331	360	44	189	333	405	21.14
HG008	GRCh38	186	65	23	61	19	18	3.01		156
HG008	CHM13	200	68	31	64	19	18	1.75
HG008	Hap1	225	102	24	59	18	22	3.42
HG008	Hap2	225	100	28	61	18	18	4.53
1. Our GRCh38-based high-confidence SV count shown in red is greater than the Ensemble set (Keskus et al. 2025) under identical thresholds.
2. Abbreviations: DEL, deletion; INS, insertion; DUP, duplication; INV, inversion; TRA, translocation.

### Sheet: S4. Parameter robustness
Supplementary Table S4. Parameter robustness of EchoSV when merging two haplotype-based SV sets.
Sample	Hap1-based SV	Hap2-based SV	EchoSV (min_echo_score=0.5, default)				DEL	INS	DUP	INV	TRA	Relative to GRCh38-based SV	Relative to CHM13-based SV
			DSA-based SV	Liftover concordance	Total concordance	Filtered haplotype-specific SVs
COLO829	95	98	119	70	73	46	73	9	13	11	13	0.652778	0.608108
H1437	464	459	593	303	325	268	334	85	73	54	47	1.17216	0.983278
H2009	1428	1456	1725	1075	1148	577	689	731	76	91	138	0.633523	0.493506
HCC1937	941	833	1108	640	663	445	563	219	121	76	129	0.393711	0.356181
HCC1954	1356	1331	1473	1177	1205	268	435	67	199	343	429	0.221393	0.189822
HG008	225	225	261	177	183	78	129	28	61	20	23	0.403226	0.305
												Average: 0.58	Average: 0.49
			min_echo_score=0	min_echo_score=0.25	min_echo_score=0.75	min_echo_score=1
			DSA-based SV	DSA-based SV	DSA-based SV	DSA-based SV
			119	119	119	120
			585	592	596	605
			1704	1721	1737	1770
			1095	1105	1111	1118
			1459	1471	1478	1487
			258	261	261	263
Abbreviations: DEL, deletion; INS, insertion; DUP, duplication; INV, inversion; TRA, translocation.

### Sheet: S5. Cross-reference SVs
Supplementary Table S5. Comparison of high-confidence SVs across GRCh38, CHM13, and DSAs.
Genomic stratification	Sample	Full overlap	Partial overlap			Reference-exclusive
			GRCh38+CHM13	GRCh38+DSA	CHM13+DSA	GRCh38-only	CHM13-only	DSA-only
All	COLO829	64	2	4	4	2	4	47
DRRs	COLO829	0	1	0	1	0	0	42
All	H1437	242	6	17	42	8	9	292
DRRs	H1437	6	3	3	4	3	0	220
All	H2009	993	10	45	119	8	33	570
DRRs	H2009	21	5	10	19	2	12	443
All	HCC1937	688	6	82	75	19	48	266
DRRs	HCC1937	11	1	3	10	3	11	111
All	HCC1954	1154	14	19	50	19	20	251
DRRs	HCC1954	19	7	4	9	11	5	165
All	HG008	175	2	6	8	3	15	72
DRRs	HG008	2	0	1	3	0	8	67

### Sheet: S6. Tumor assembly
Supplementary Table S6. Statistics for six tumor assemblies.
Sample	Haplotype	Assembly length (Gb)	# Contig	# Total contig	Contig N50 (Mb)	Contig N50 per sample (Mb)
COLO829	Hap1	2.52027	549	976	72.52	72.28
	Hap2	2.53258	427		72.28
H1437	Hap1	2.81332	1006	2622	78.04	57.84
	Hap2	2.60622	1616		53.28
H2009	Hap1	3.07497	1268	3446	46.03	41.6
	Hap2	3.2352	2178		35.22
HCC1937	Hap1	3.00322	798	2103	43.6	43.1
	Hap2	3.05746	1305		43.1
HCC1954	Hap1	3.22523	2562	4904	34.05	26.73
	Hap2	3.33605	2342		19.8
HG008	Hap1	2.49827	320	697	64.81	64.81
	Hap2	2.31354	377		71.35

### Sheet: S7. SV validation
Supplementary Table S7. Validation of reference-exclusive SVs, shown by total count, proportion, and number of satellite SVs.
SV count
Sample	GRCh38-only SVs					CHM13-only SVs					DSA-only SVs
	Total	TP	FP (GermlineError)	FP (mapError)	Unknown	Total	TP	FP (GermlineError)	FP (mapError)	Unknown	Total	TP	FP (GermlineError)	FP (mapError)	Unknown
COLO829	2	0	1	0	1	4	2	1	0	1	47	24	0	0	23
H1437	8	4	1	0	3	9	4	0	1	4	292	163	0	2	127
H2009	8	1	0	3	4	33	8	1	6	18	570	357	4	20	189
HCC1937	19	11	0	0	8	48	21	1	0	26	266	144	0	3	119
HCC1954	19	4	0	2	13	20	4	1	1	14	251	103	2	7	139
HG008	3	2	0	0	1	15	2	4	1	8	72	41	1	5	25
Average	9.83333	3.66667	0.333333	0.833333	5	21.5	6.83333	1.33333	1.5	11.8333	249.667	138.667	1.16667	6.16667	103.667
Proportion
Sample	GRCh38-only SVs					CHM13-only SVs					DSA-only SVs
	Total	TP	FP (GermlineError)	FP (mapError)	Unknown	Total	TP	FP (GermlineError)	FP (mapError)	Unknown	Total	TP	FP (GermlineError)	FP (mapError)	Unknown
COLO829	1	0	0.5	0	0.5	1	0.5	0.25	0	0.25	1	0.51	0	0	0.49
H1437	1	0.5	0.12	0	0.38	1	0.44	0	0.11	0.44	1	0.56	0	0.01	0.43
H2009	1	0.12	0	0.38	0.5	1	0.24	0.03	0.18	0.55	1	0.63	0.01	0.04	0.33
HCC1937	1	0.58	0	0	0.42	1	0.44	0.02	0	0.54	1	0.54	0	0.01	0.45
HCC1954	1	0.21	0	0.11	0.68	1	0.2	0.05	0.05	0.7	1	0.41	0.01	0.03	0.55
HG008	1	0.67	0	0	0.33	1	0.13	0.27	0.07	0.53	1	0.57	0.01	0.07	0.35
Average	1	0.346667	0.103333	0.0816667	0.468333	1	0.325	0.103333	0.0683333	0.501667	1	0.536667	0.005	0.0266667	0.433333
Satellite SV count
Sample	GRCh38-only SVs					CHM13-only SVs					DSA-only SVs
	Total	TP	FP (GermlineError)	FP (mapError)	Unknown	Total	TP	FP (GermlineError)	FP (mapError)	Unknown	Total	TP	FP (GermlineError)	FP (mapError)	Unknown
COLO829	1	0	0	0	1	0	0	0	0	0	34	17	0	0	17
H1437	1	0	0	0	1	3	1	0	0	2	161	106	0	2	53
H2009	2	0	0	0	2	15	5	0	0	10	379	279	4	5	91
HCC1937	0	0	0	0	0	5	1	0	0	4	58	34	0	0	24
HCC1954	3	0	0	0	3	8	1	1	0	6	134	74	0	6	54
HG008	0	0	0	0	0	6	0	2	0	4	58	34	0	4	20
Average	1.16667	0	0	0	1.16667	6.16667	1.33333	0.5	0	4.33333	137.333	90.6667	0.666667	2.83333	43.1667
